# Generalism vs. specialization: Does niche breadth influence species responses to anthropogenic land-use change in Neotropical leaf-cutter ants?

**DOI:** 10.64898/2026.08.12.744409

**Authors:** Diego Garcia Castillo

## Abstract

Land-use change, such as the transformation of woody ecosystems into open pastures, acts as a strong ecological filter, favouring some species while excluding others according to differences in ecological niche breadth. Understanding how differences in niche breadth influence species responses under anthropogenic filters is crucial to anticipate their persistence or displacement. In this study, we quantified realized niche breadth in two sympatric ecosystem engineers, the Neotropical leaf-cutter ants *Atta cephalotes* and *Atta laevigata*, to test whether breadth differences are consistent with specialist and generalist ecological strategies. We characterized realized niche breadth across fine-scale environmental gradients by integrating hemispherical photography, microclimatic data, mound architecture, and edaphic profiles from 114 colonies across a regional transect in the Colombian Andes, alongside macroclimatic data from Copernicus. Principal Component Analysis (PCA) and PERMANOVA identified canopy openness and bushes- and tree-type vegetation density as the principal axes of interspecific niche partitioning. The observed differences in realized niche breadth were consistent with specialist and generalist ecological strategies. *A. laevigata* was predominantly associated with open-canopy areas, warmer micro- and macroclimatic conditions, and narrower edaphic dispersion. In contrast, *A. cephalotes* occupied a wider range of microhabitat conditions. This broader realized niche breadth is compatible with previous reports of *A. cephalotes* occurring in urban areas. Together, these findings suggest that niche breadth may influence how Neotropical leaf-cutter ants respond to habitat transformation, helping to understand the ecological consequences of land-use change.
