## Supplementary material for "Generalism vs. specialization: Does niche breadth influence species responses to anthropogenic land-use change in Neotropical leaf-cutter ants?": S2 Table. Comprehensive raw dataset of architectural, edaphic, and micro-climatic variables for Atta colonies

Num_Col	Location	Date_Fieldwork	Species	Length	Width	Number_Active_Holes	Vegetation	Out_Temp	In_Temp	Soil_pH	Time_Photo	Photo_File	Sky	Light_Percentage
1	Montefrio	02-07-26	C	568	295	10	G/T/B	22.5	24.7	4.7	8:19	IMG_20260207_081903.jpg	P	81.15
2	Montefrio	02-07-26	C	240	220	13	G/T/B	28.3	23.3	4.4	8:40	IMG_20260207_083925.jpg	P	74.15
3	Montefrio	02-07-26	C	763	460	21	G/T/B	29.1	22.5	4.6	8:56	IMG_20260207_085621.jpg	P	66.35
4	Montefrio	02-07-26	C	920	910	16	G/T/B	27.7	23.0	4.5	9:14	IMG_20260207_091608.jpg	S	58.7
5	Montefrio	02-07-26	C	310	97	5	G/T/B	25.7	23.3	4.9	9:34	IMG_20260207_093449.jpg	S	48.3
6	Montefrio	02-07-26	C	763	449	37	G/T/B	24.0	22.0	4.4	9:51	IMG_20260207_094951.jpg	S	45.89
7	Montefrio	02-07-26	L	930	130	6	G	31.8	24.1	4.4	10:14	IMG_20260207_101811.jpg	P	93.06
8	Montefrio	02-07-26	L	1550	840	34	G	35.0	25.5	4.9	10:44	IMG_20260207_104431.jpg	P	88.27
9	Montefrio	02-07-26	L	1800	1352	26	G	38.3	25.5	4.4	10:59	IMG_20260207_105957.jpg	P	82.0
10	Montefrio	02-07-26	L	1170	871	15	GT	36.3	25.8	5.0	11:16	IMG_20260207_111741.jpg	P	83.88
11	Montefrio	02-07-26	C	900	530	23	G	39.1	23.9	4.8	11:59	IMG_20260207_115955.jpg	P	94.9
12	Montefrio	02-07-26	L	540	410	31	G	41.5	25.5	4.2	12:03	IMG_20260207_120311.jpg	P	92.92
13	Nemizaque	02-08-26	C	2140	797	40	G/T/B	31.1	24.7	5.0	9:25	IMG_20260208_092650.jpg	S	83.3
14	Nemizaque	02-08-26	L	767	219	9	G/B	30.5	23.5	5.0	9:46	IMG_20260208_094624.jpg	S	91.65
15	Nemizaque	02-08-26	L	556	360	9	G/B	35.9	23.9	4.7	10:01	IMG_20260208_100201.jpg	S	91.46
16	Nemizaque	02-08-26	C	650	320	7	G/B	38.0	24.7	4.9	10:12	IMG_20260208_101254.jpg	S	88.68
17	Nemizaque	02-08-26	L	346	170	7	G/T/B	29.1	23.3	5.0	10:48	IMG_20260208_104854.jpg	S	77.68
18	Nemizaque	02-08-26	L	643	415	13	G/T/B	33.0	23.9	5.0	11:04	IMG_20260208_110517.jpg	S	72.7
19	Nemizaque	02-08-26	L	2030	1186	12	G/B	39.2	25.2	5.0	11:25	IMG_20260208_112545.jpg	S	91.36
20	Nemizaque	02-08-26	L	800	685	6	G/B	37.4	26.7	4.4	11:52	IMG_20260208_115342.jpg	S	88.15
21	Nemizaque	02-08-26	L	704	520	6	G	38.0	26.0	5.0	12:04	IMG_20260208_120439.jpg	S	85.82
22	Nemizaque	02-08-26	C	1090	650	12	G/T/B	32.9	22.3	5.0	12:15	IMG_20260208_121619.jpg	S	81.1
23	Nemizaque	02-08-26	L	890	540	9	G	31.9	25.2	4.5	12:44	IMG_20260208_124517.jpg	S	89.54
24	Nemizaque	02-08-26	L	580	550	6	G	37.9	27.9	4.9	12:53	IMG_20260208_125511.jpg	S	92.65
25	Nemizaque	02-08-26	L	220	140	6	G	38.0	30.6	4.8	13:02	IMG_20260208_130739.jpg	S	95.32
26	Nemizaque	02-08-26	L	620	308	9	G	39.5	27.9	4.6	13:18	IMG_20260208_131850.jpg	S	95.04
27	Morario	02-09-26	C	667	476	4	G/T/B	31.9	24.1	5.0	11:19	IMG_20260209_112115.jpg	S	58.15
28	Morario	02-09-26	C	1068	800	8	G/T/B	31.1	23.5	4.9	11:42	IMG_20260209_114126.jpg	S	56.63
29	Morario	02-09-26	C	716	530	7	G/T/B	31.3	24.1	5.0	11:56	IMG_20260209_115649.jpg	S	47.76
30	Morario	02-09-26	C	492	393	4	G/T/B	40.0	25.2	5.0	12:17	IMG_20260209_121905.jpg	S	72.49
31	Morario	02-09-26	C	700	635	3	G/T/B	42.7	26.9	4.9	12:35	IMG_20260209_123556.jpg	S	77.27
32	Villas	02-11-26	U	682	296	6	G/T/B	26.1	22.2	4.7	10:41	IMG_20260211_104406.jpg	S	33.24
33	Villas	02-11-26	U	765	713	3	G/T/B	33.3	22.5	4.8	11:10	IMG_20260211_110837.jpg	S	57.65
34	Villas	02-11-26	U	903	271	10	G/T/B	40.5	24.4	5.0	11:26	IMG_20260211_112655.jpg	S	56.07
35	Villas	02-11-26	C	1357	594	10	G/T/B	32.3	25.5	5.0	11:42	IMG_20260211_114340.jpg	S	77.9
36	Villas	02-11-26	C	485	378	4	T/B	31.3	22.8	4.8	12:10	IMG_20260211_121047.jpg	S	24.24
37	Villas	02-11-26	L	1637	314	5	G/T/B	31.5	24.1	5.0	12:54	IMG_20260211_125503.jpg	S	55.66
38	Grima Baja	02-12-26	L	578	366	11	G	30.3	23.9	4.8	9:15	IMG_20260212_091742.jpg	S	89.24
39	Grima Baja	02-12-26	L	168	500	29	G	35.1	22.8	5.0	9:28	IMG_20260212_092837.jpg	S	95.01
40	Grima Baja	02-12-26	L	946	830	22	G	34.3	24.1	5.1	9:45	IMG_20260212_094538.jpg	S	90.35
41	Grima Baja	02-12-26	L	1430	850	24	G	35.4	23.6	4.7	9:58	IMG_20260212_095741.jpg	S	87.05
42	Grima Baja	02-12-26	L	1088	673	18	G	41.5	24.1		10:09	IMG_20260212_101029.jpg	S	87.45
43	Grima Baja	02-12-26	L	1144	784	32	G	41.0	24.1	4.9	10:21	IMG_20260212_102104.jpg	S	90.85
44	Grima Baja	02-12-26	L	1150	677	20	G	40.5	26.3		10:34	IMG_20260212_103523.jpg	S	86.99
45	Grima Baja	02-12-26	L	1583	795	39	G	38.4	25.5	5.0	10:46	IMG_20260212_104655.jpg	S	95.44
46	Grima Baja	02-12-26	L	2490	615	25	G	44.1	24.4	5.0	11:01	IMG_20260212_110206.jpg	S	89.34
47	Grima Baja	02-12-26	L	753	715	25	G	42.0	24.7	4.9	11:21	IMG_20260212_112159.jpg	S	93.76
48	Grima Baja	02-12-26	L	1023	425	5	G	45.3	25.0	4.8	11:35	IMG_20260212_113543.jpg	S	91.92
49	Grima Baja	02-12-26	L	1286	798	35	G	43.9	25.7	5.0	11:48	IMG_20260212_114901.jpg	S	93.06
50	Grima Baja	02-12-26	L	718	462	11	G	40.2	26.0	5.0	11:57	IMG_20260212_115823.jpg	S	91.8
51	Pozo Gallo	02-13-26	C	1285	675	12	G/T/B	38.9	25.5	4.7	15:12	IMG_20260213_151135.jpg	P	50.98
52	Pozo Gallo	02-13-26	C	730	490	13	G/T/B	38.9	26.7	4.8	15:23	IMG_20260213_152359.jpg	P	77.07
53	Pozo Gallo	02-13-26	C	102	30	2	G/T/B	32.9	23.3	5.3	15:40	IMG_20260213_154043.jpg	P	38.96
54	Pozo Gallo	02-13-26	C	735	565	16	G/T/B	30.9	25.5	4.5	15:53	IMG_20260213_155419.jpg	P	69.67
55	Pozo Gallo	02-13-26	C	1750	890	9	G/T/B	29.7	26.1	5.2	16:26	IMG_20260213_162553.jpg	P	74.84
56	Pozo Gallo	02-13-26	C	1500	1347	32	G/T/B	28.0	25.2	5.0	16:44	IMG_20260213_164427.jpg	C	74.64
57	Pozo Gallo	02-13-26	C	752	730	12	G/T/B	27.4	25.2	4.8	16:47	IMG_20260213_165028.jpg	C	83.46
58	Pozo Gallo	02-13-26	C	950	870	16	G/T/B	26.9	26.1	4.9	17:00	IMG_20260213_170017.jpg	C	85.61
59	Agua Buena	02-15-26	L	1510	754	14	G	28.9	24.7	4.4	8:35	IMG_20260215_083511.jpg	P	94.14
60	Agua Buena	02-15-26	L	1230	912	21	G	29.7	24.1	4.8	8:45	IMG_20260215_084607.jpg	P	94.32
61	Agua Buena	02-15-26	L	1523	517	16	G	29.8	24.1	4.6	8:55	IMG_20260215_085447.jpg	P	93.95
62	Agua Buena	02-15-26	L	1818	820	17	G	33.5	25.2	4.7	9:05	IMG_20260215_090609.jpg	P	91.57
63	Agua Buena	02-15-26	L	1570	1308	32	G	32.7	25.2		9:18	IMG_20260215_091739.jpg	P	91.85
64	Agua Buena	02-15-26	L	1525	1105	33	G/T	34.7	25.2	4.8	9:27	IMG_20260215_092829.jpg	C	88.15
65	Agua Buena	02-15-26	L	2400	693	12	G/T	34.9	26.3	4.7	9:41	IMG_20260215_094123.jpg	C	84.56
66	Agua Buena	02-15-26	L	3085	1044	29	G	36.7	25.8	4.8	9:54	IMG_20260215_095544.jpg	P	93.17
67	Agua Buena	02-15-26	C	1475	947	26	G/T/B	36.0	25.5	4.8	10:12	IMG_20260215_101230.jpg	P	80.34
68	Agua Buena	02-15-26	C	530	270	5	G/T/B	31.1	23.3	4.4	10:32	IMG_20260215_103331.jpg	S	40.29
69	Agua Buena	02-15-26	L	884	337	7	G	40.6	26.3	4.6	11:04	IMG_20260215_110351.jpg	P	92.12
70	Agua Buena	02-15-26	L	2477	1435	17	G	38.5	25.5	4.4	11:20	IMG_20260215_112053.jpg	P	91.62
71	Agua Buena	02-15-26	L	1447	1204	7	G	40.9	26.9	4.0	11:51	IMG_20260215_115143.jpg	P	94.17
72	Agua Buena	02-15-26	L	2102	1183	44	G	37.9	25.0	4.7	12:15	IMG_20260215_121524.jpg	P	94.79
73	Choro Bajo	02-16-26	C	1757	605	2	T/B	25.3	24.3	5.0	9:21	IMG_20260216_092242.jpg	S	48.47
74	Choro Bajo	02-16-26	L	442	498	12	T/B	34.5	26.4	4.8	9:37	IMG_20260216_093750.jpg	S	75.72
75	Choro Bajo	02-16-26	L	1075	747	29	G/T/B	29.4	24.3	4.9	9:47	IMG_20260216_094711.jpg	P	93.22
76	Choro Bajo	02-16-26	L	661	668	3	G/T/B	30.7	25.8	5.0	10:01	IMG_20260216_100207.jpg	P	93.0
77	Choro Bajo	02-16-26	L	1332	564	5	G/T/B	36.0	23.9	5.0	10:09	IMG_20260216_100929.jpg	P	92.37
78	Choro Bajo	02-16-26	L	1600	690	7	G	41.3	25.2	5.0	10:18	IMG_20260216_101843.jpg	P	93.16
79	Choro Bajo	02-16-26	L	1471	735	3	G/T	36.8	25.5	5.0	10:32	IMG_20260216_103151.jpg	P	92.61
80	Choro Bajo	02-16-26	L	1696	792	3	G/B	44.2	25.0	5.0	10:47	IMG_20260216_104817.jpg	P	93.51
81	Choro Bajo	02-16-26	L	359	127	0	G/B	43.5	27.8	5.0	10:59	IMG_20260216_110011.jpg	C	91.36
82	Choro Bajo	02-16-26	L	1010	726	3	G/T/B	36.7	25.8	4.8	11:12	IMG_20260216_111209.jpg	C	90.22
83	Choro Bajo	02-16-26	L	800	605	6	G/T/B	35.7	28.9	4.8	11:22	IMG_20260216_112308.jpg	C	83.18
84	Choro Bajo	02-16-26	C	1590	1134	18	T/B	31.2	25.2	4.7	11:27	IMG_20260216_112756.jpg	C	75.33
85	Choro Bajo	02-16-26	C	600	450	2	G/T/B	29.7	26.1	5.3	14:38	IMG_20260216_143805.jpg	C	70.35
86	Choro Bajo	02-16-26	L	725	305	5	G/T	27.7	25.0	5.5	14:48	IMG_20260216_144856.jpg	C	77.08
87	La Siberia	02-17-26	L	663	440	36	G	24.0	23.8	4.9	8:17	IMG_20260217_081740.jpg	S	93.72
88	La Siberia	02-17-26	L	1375	659	44	G	24.3	23.3	4.9	8:21	IMG_20260217_082146.jpg	S	91.64
89	La Siberia	02-17-26	L	1278	594	40	G	26.8	22.8	4.7	8:44	IMG_20260217_084438.jpg	S	92.79
90	La Siberia	02-17-26	L	1244	326	9	G	28.0	23.0	4.7	8:55	IMG_20260217_085511.jpg	S	91.48
91	La Siberia	02-17-26	C	650	390	24	G/T/B	26.9	24.3	4.8	9:06	IMG_20260217_090650.jpg	S	85.19
92	La Siberia	02-17-26	C	1183	800	21	G/T/B	30.3	24.7	4.5	9:32	IMG_20260217_093256.jpg	S	91.05
93	La Siberia	02-17-26	C	574	302	22	G/T/B	27.9	22.0	5.0	9:45	IMG_20260217_094515.jpg	S	79.97
94	La Siberia	02-17-26	C	694	570	43	G/T/B	30.3	23.3	5.3	10:02	IMG_20260217_100300.jpg	S	63.36
95	La Siberia	02-17-26	L	800	774	8	G	30.1	23.0	5.3	10:17	IMG_20260217_101746.jpg	S	93.75
96	La Siberia	02-17-26	C	283	153	14	G/T/B	32.1	23.9	5.0	10:42	IMG_20260217_104109.jpg	S	47.69
97	La Siberia	02-17-26	C	1636	512	12	G/T/B	33.0	25.0	5.0	10:57	IMG_20260217_105701.jpg	S	84.78
98	La Siberia	02-17-26	C	502	518	11	G/B	35.7	26.3	4.7	11:07	IMG_20260217_110718.jpg	S	95.9
99	La Siberia	02-17-26	C	1770	850	5	G/T/B	35.0	24.7	4.0	11:20	IMG_20260217_112046.jpg	S	54.6
100	La Siberia	02-17-26	C	1032	890	6	G/T/B	28.1	22.0	4.8	11:37	IMG_20260217_113652.jpg	S	51.35
101	Cantera	02-22-26	C	810	118	31	G/T/B	23.9	22.2	4.4	8:31	IMG_20260222_083337.jpg	C	78.77
102	Cantera	02-22-26	C	688	374	47	G/T/B	22.9	22.5	4.4	8:46	IMG_20260222_084721.jpg	C	34.62
103	Cantera	02-22-26	C	924	858	84	G/T/B	23.9	23.0	4.3	9:02	IMG_20260222_090231.jpg	C	62.5
104	Cantera	02-22-26	C	350	327	23	G/T/B	26.9	22.9	4.6	9:22	IMG_20260222_092308.jpg	P	67.06
105	La Victoria	02-22-26	C	330	310	14	G/T/B	26.3	24.3	4.8	9:39	IMG_20260222_094008.jpg	P	73.92
106	La Victoria	02-22-26	C	729	544	28	G	35.0	22.0	4.0	9:52	IMG_20260222_095308.jpg	P	94.32
107	La Victoria	02-22-26	C	372	301	11	G/B	32.7	23.9	4.7	10:10	IMG_20260222_101031.jpg	P	94.33
108	La Victoria	02-22-26	C	800	781	44	G/T/B	34.0	25.0	4.0	10:21	IMG_20260222_102139.jpg	P	91.22
109	La Victoria	02-22-26	C	834	783	32	G/T/B	32.5	23.9	4.9	10:30	IMG_20260222_103013.jpg	P	82.88
110	La Victoria	02-22-26	C	996	445	27	G/T/B	30.5	23.3	4.1	10:44	IMG_20260222_104518.jpg	S	32.73
111	La Victoria	02-22-26	C	598	478	38	G/T/B	31.0	22.8	4.4	11:04	IMG_20260222_110409.jpg	S	47.61
112	La Victoria	02-22-26	C	738	424	26	G/T/B	29.5	23.9	4.4	11:13	IMG_20260222_111403.jpg	S	63.23
113	El Raizal	02-22-26	C	1037	363	33	G/T/B	43.4	22.7	4.0	13:43	IMG_20260222_134256.jpg	P	71.11
114	El Raizal	02-22-26	C	1252	580	33	G/T/B	31.0	21.8	4.0	13:55	IMG_20260222_135558.jpg	S	36.95
115	El Raizal	02-22-26	C	1213	764	28	G/T/B	29.9	22.3	4.0	14:11	IMG_20260222_141211.jpg	S	47.22
116	El Raizal	02-22-26	C	770	713	24	G/T/B	29.0	21.5	4.0	14:22	IMG_20260222_142227.jpg	S	58.33
117	El Raizal	02-22-26	C	894	741	48	G/T/B	31.3	24.3	4.0	14:55	IMG_20260222_145629.jpg	C	91.73
